# Reported transgenerational responses to *Pseudomonas aeruginosa* in *C. elegans* are not robust

**DOI:** 10.1101/2024.06.01.596941

**Authors:** D. Patrick Gainey, Andrey V. Shubin, Craig P. Hunter

## Abstract

Here we report our attempt to replicate reports of transgenerational epigenetic inheritance in *Caenorhabditis elegans*. Published results from multiple laboratories show that *C. elegans* adults and their F1 embryos exposed to the pathogen *Pseudomonas aeruginosa* show pathogen aversion behavior and a pathogen exposure-dependent increase in *daf-7/TGFβ* reporter gene expression. However, results from one group show persistence of the aversion behavior and elevated *daf-7* expression in the F2, F3, and F4 generations. In contrast, we failed to consistently detect either the pathogen avoidance response or elevated *daf-7* expression beyond the F1 generation. We did confirm that the dsRNA transport proteins SID-1 and SID-2 are required for the intergenerational (F1) inheritance of pathogen avoidance, but not for the F1 inheritance of elevated *daf-7* expression. Furthermore, our reanalysis of RNA seq data provides additional evidence that this intergenerational inherited PA14 response may be mediated by small RNAs. The experimental methods are well-described, the source materials are readily available, including samples from the reporting laboratory, and we explored a variety of environmental conditions likely to account for lab-to-lab variability. None of these adjustments altered our results. We conclude that this example of transgenerational inheritance lacks robustness, confirm that the intergenerational avoidance response, but not the elevated *daf-7p::gfp* expression in F1 progeny, requires *sid-1* and *sid-2*, and identify candidate siRNAs and target genes that may mediate this intergenerational response.
