## Supplementary material for "Reported transgenerational responses to *Pseudomonas aeruginosa* in *C. elegans* are not robust": Table S6

### Sheet: DF
Exp	OP50	PA14	training condition	CI
Exp 1	142	42	NG	0.543478
Exp 1	208	33	NG	0.726141
Exp 1	175	112	NG	0.219512
Exp 1	179	58	NG	0.510549
Exp 1	278	43	NG	0.732087
Exp 1	224	145	HG	0.214092
Exp 1	242	236	HG	0.0125523
Exp 1	254	268	HG	-0.0268199
Exp 1	225	164	HG	0.156812
Exp 1	133	112	HG	0.0857143
Exp 2	129	137	NG	-0.0300752
Exp 2	253	327	NG	-0.127586
Exp 2	125	156	NG	-0.11032
Exp 2	198	244	NG	-0.104072
Exp 2	304	186	NG	0.240816
Exp 2	321	261	NG	0.103093
Exp 2	122	218	HG	-0.282353
Exp 2	129	188	HG	-0.18612
Exp 2	211	274	HG	-0.129897
Exp 2	166	239	HG	-0.180247
Exp 2	163	236	HG	-0.182957
Exp 2	140	247	HG	-0.276486
Exp 3	183	167	NG	0.0457143
Exp 3	226	257	NG	-0.0641822
Exp 3	274	230	NG	0.0873016
Exp 3	157	100	NG	0.22179
Exp 3	135	116	NG	0.0756972
Exp 3	274	190	NG	0.181034
Exp 3	217	196	NG	0.0508475
Exp 3	183	199	NG	-0.0418848
Exp 3	261	202	NG	0.12743
Exp 3	249	187	NG	0.142202
Exp 3	223	90	HG	0.42492
Exp 3	323	92	HG	0.556627
Exp 3	297	98	HG	0.503797
Exp 3	334	86	HG	0.590476
Exp 3	293	174	HG	0.254818
Exp 3	181	136	HG	0.141956
Exp 3	229	39	HG	0.708955
Exp 3	385	54	HG	0.753986
Exp 3	305	85	HG	0.564103
Exp 3	351	112	HG	0.516199
Exp 4	189	138	NG	0.155963
Exp 4	241	150	NG	0.232737
Exp 4	142	69	NG	0.345972
Exp 4	217	98	NG	0.377778
Exp 4	176	62	NG	0.478992
Exp 4	79	120	HG	-0.20603
Exp 4	87	112	HG	-0.125628
Exp 4	57	92	HG	-0.234899
Exp 4	186	124	HG	0.2
Exp 5	128	35	NG	0.570552
Exp 5	80	45	NG	0.28
Exp 5	64	79	NG	-0.104895
Exp 5	140	47	NG	0.497326
Exp 5	85	74	NG	0.0691824
Exp 5	93	126	NG	-0.150685
Exp 5	94	37	NG	0.435115
Exp 5	91	36	NG	0.433071
Exp 5	68	128	HG	-0.306122
Exp 5	114	123	HG	-0.0379747
Exp 5	172	141	HG	0.0990415
Exp 5	116	209	HG	-0.286154
Exp 5	112	181	HG	-0.235495
Exp 5	136	141	HG	-0.0180505
Exp 5	97	151	HG	-0.217742
Exp 5	70	156	HG	-0.380531
Exp 6	212	167	NG	0.118734
Exp 6	100	118	NG	-0.0825688
Exp 6	93	92	NG	0.00540541
Exp 6	200	142	NG	0.169591
Exp 6	210	120	NG	0.272727
Exp 6	215	200	NG	0.0361446
Exp 6	216	170	NG	0.119171
Exp 6	174	140	NG	0.10828
Exp 6	198	158	NG	0.11236
Exp 6	118	93	NG	0.118483
Exp 6	171	155	NG	0.0490798
Exp 6	214	127	NG	0.255132
Exp 6	177	185	NG	-0.0220994
Exp 6	163	147	NG	0.0516129
Exp 6	134	124	NG	0.0387597
Exp 6	187	107	NG	0.272109
Exp 6	164	151	NG	0.0412698
Exp 6	210	102	NG	0.346154
Exp 6	237	115	NG	0.346591
Exp 6	157	127	NG	0.105634
Exp 6	171	99	NG	0.266667
Exp 6	180	151	NG	0.0876133
Exp 6	168	147	NG	0.0666667
Exp 6	168	147	NG	0.0666667
Exp 6	196	95	HG	0.347079
Exp 6	82	80	HG	0.0123457
Exp 6	244	175	HG	0.164678
Exp 6	159	97	HG	0.242188
Exp 6	188	85	HG	0.377289
Exp 6	187	96	HG	0.321555
Exp 6	152	101	HG	0.201581
Exp 6	141	85	HG	0.247788
Exp 6	122	90	HG	0.150943
Exp 6	103	28	HG	0.572519
Exp 6	179	73	HG	0.420635
Exp 6	144	138	HG	0.0212766
Exp 6	115	91	HG	0.116505
Exp 6	142	72	HG	0.327103
Exp 6	152	77	HG	0.327511
Exp 6	135	106	HG	0.120332
Exp 6	134	85	HG	0.223744
Exp 6	92	115	HG	-0.111111
Exp 6	139	72	HG	0.317536
Exp 6	170	120	HG	0.172414
Exp 6	100	62	HG	0.234568
Exp 6	124	58	HG	0.362637
Exp 6	117	124	HG	-0.0290456
Exp 6	142	76	HG	0.302752
Exp 7	92	52	NG	0.277778
Exp 7	107	49	NG	0.371795
Exp 7	109	33	NG	0.535211
Exp 7	199	42	NG	0.651452
Exp 7	52	31	NG	0.253012
Exp 7	81	48	NG	0.255814
Exp 7	100	82	NG	0.0989011
Exp 7	74	47	NG	0.22314
Exp 7	88	34	NG	0.442623
Exp 7	92	29	NG	0.520661
Exp 7	141	36	NG	0.59322
Exp 7	145	88	NG	0.244635
Exp 7	145	76	NG	0.312217
Exp 7	89	66	NG	0.148387
Exp 7	99	72	NG	0.157895
Exp 7	70	56	NG	0.111111
Exp 7	62	40	NG	0.215686
Exp 7	93	81	NG	0.0689655
Exp 7	107	61	HG	0.27381
Exp 7	192	79	HG	0.416974
Exp 7	120	60	HG	0.333333
Exp 7	74	28	HG	0.45098
Exp 7	75	94	HG	-0.112426
Exp 7	43	70	HG	-0.238938
Exp 7	147	74	HG	0.330317
Exp 7	70	58	HG	0.09375
Exp 7	97	37	HG	0.447761
Exp 7	59	60	HG	-0.00840336
Exp 7	58	44	HG	0.137255
Exp 7	144	78	HG	0.297297
Exp 7	76	39	HG	0.321739
Exp 7	72	70	HG	0.0140845
Exp 7	74	68	HG	0.0422535
Exp 7	69	58	HG	0.0866142
Exp 7	60	32	HG	0.304348
Exp 7	98	36	HG	0.462687
Exp 7	32	27	HG	0.0847458
Exp 8	63	72	NG	-0.0666667
Exp 8	47	82	NG	-0.271318
Exp 8	78	64	NG	0.0985915
Exp 8	46	90	NG	-0.323529
Exp 8	72	113	NG	-0.221622
Exp 8	40	70	NG	-0.272727
Exp 8	122	90	NG	0.150943
Exp 8	78	67	NG	0.0758621
Exp 8	61	83	NG	-0.152778
Exp 8	73	80	NG	-0.0457516
Exp 8	60	132	NG	-0.375
Exp 8	112	55	NG	0.341317
Exp 8	104	50	NG	0.350649
Exp 8	80	92	NG	-0.0697674
Exp 8	136	99	NG	0.157447
Exp 8	126	71	NG	0.279188
Exp 8	117	104	NG	0.0588235
Exp 8	124	93	NG	0.142857
Exp 8	66	81	NG	-0.102041
Exp 8	117	83	NG	0.17
Exp 8	103	71	HG	0.183908
Exp 8	51	54	HG	-0.0285714
Exp 8	113	68	HG	0.248619
Exp 8	97	79	HG	0.102273
Exp 8	75	75	HG	0
Exp 8	62	111	HG	-0.283237
Exp 8	129	114	HG	0.0617284
Exp 8	76	61	HG	0.109489
Exp 8	94	67	HG	0.167702
Exp 8	62	69	HG	-0.0534351
Exp 8	105	92	HG	0.0659898
Exp 8	90	123	HG	-0.15493
Exp 8	53	87	HG	-0.242857
Exp 8	63	70	HG	-0.0526316
Exp 8	113	81	HG	0.164948
Exp 8	80	83	HG	-0.0184049
