## Supplementary material for "Reported transgenerational responses to *Pseudomonas aeruginosa* in *C. elegans* are not robust": Table S7

### Sheet: DF
bact	replicate	time	Living	Dead	cumulative dead	fraction dead	fraction alive
OP50	1	24	95	0	0	0	1
OP50	1	36	83	0	0	0	1
OP50	1	48	84	0	0	0	1
OP50	1	60	83	0	0	0	1
OP50	1	72	83	0	0	0	1
OP50	1	84	78	1	1	0.0125	0.9875
OP50	1	96	82	0	1	0.0125	0.9875
OP50	1	108	79	0	1	0.0125	0.9875
OP50	1	120	78	1	2	0.025	0.975
OP50	2	24	89	0	0	0	1
OP50	2	36	85	0	0	0	1
OP50	2	48	76	0	0	0	1
OP50	2	60	64	0	0	0	1
OP50	2	72	64	0	0	0	1
OP50	2	84	63	0	0	0	1
OP50	2	96	62	2	2	0.031746	0.968254
OP50	2	108	60	0	2	0.031746	0.968254
OP50	2	120	61	0	2	0.031746	0.968254
OP50	3	24	74	0	0	0	1
OP50	3	36	72	0	0	0	1
OP50	3	48	70	1	1	0.0126582	0.987342
OP50	3	60	77	0	1	0.0126582	0.987342
OP50	3	72	77	0	1	0.0126582	0.987342
OP50	3	84	79	0	1	0.0126582	0.987342
OP50	3	96	76	1	2	0.0253165	0.974684
OP50	3	108	77	0	2	0.0253165	0.974684
OP50	3	120	77	0	2	0.0253165	0.974684
PA14-B (14 hrs)	1	24	71	0	0	0	1
PA14-B (14 hrs)	1	36	75	0	0	0	1
PA14-B (14 hrs)	1	48	72	1	1	0.0149254	0.985075
PA14-B (14 hrs)	1	60	40	25	26	0.38806	0.61194
PA14-B (14 hrs)	1	72	9	32	58	0.865672	0.134328
PA14-B (14 hrs)	1	84	4	5	63	0.940299	0.0597015
PA14-B (14 hrs)	1	96	1	3	66	0.985075	0.0149254
PA14-B (14 hrs)	1	108	1	0	66	0.985075	0.0149254
PA14-B (14 hrs)	1	120	0	1	67	1	0
PA14-B (14 hrs)	2	24	73	0	0	0	1
PA14-B (14 hrs)	2	36	77	0	0	0	1
PA14-B (14 hrs)	2	48	74	5	5	0.0793651	0.920635
PA14-B (14 hrs)	2	60	45	18	23	0.365079	0.634921
PA14-B (14 hrs)	2	72	6	34	57	0.904762	0.0952381
PA14-B (14 hrs)	2	84	1	5	62	0.984127	0.015873
PA14-B (14 hrs)	2	96	1	0	62	0.984127	0.015873
PA14-B (14 hrs)	2	108	0	1	63	1	0
PA14-B (14 hrs)	2	120	0	0	63	1	0
PA14-B (14 hrs)	3	24	64	0	0	0	1
PA14-B (14 hrs)	3	36	60	0	0	0	1
PA14-B (14 hrs)	3	48	50	10	10	0.196078	0.803922
PA14-B (14 hrs)	3	60	29	11	21	0.411765	0.588235
PA14-B (14 hrs)	3	72	5	25	46	0.901961	0.0980392
PA14-B (14 hrs)	3	84	2	3	49	0.960784	0.0392157
PA14-B (14 hrs)	3	96	0	2	51	1	0
PA14-B (14 hrs)	3	108	0	0	51	1	0
PA14-B (14 hrs)	3	120	0	0	51	1	0
PA14-B (18 hrs)	1	24	60	1	1	0.0163934	0.983607
PA14-B (18 hrs)	1	36	68	0	1	0.0163934	0.983607
PA14-B (18 hrs)	1	48	60	8	9	0.147541	0.852459
PA14-B (18 hrs)	1	60	39	14	23	0.377049	0.622951
PA14-B (18 hrs)	1	72	9	30	53	0.868852	0.131148
PA14-B (18 hrs)	1	84	5	3	56	0.918033	0.0819672
PA14-B (18 hrs)	1	96	1	4	60	0.983607	0.0163934
PA14-B (18 hrs)	1	108	0	1	61	1	0
PA14-B (18 hrs)	1	120	0	0	61	1	0
PA14-B (18 hrs)	2	24	79	0	0	0	1
PA14-B (18 hrs)	2	36	84	0	0	0	1
PA14-B (18 hrs)	2	48	69	9	9	0.134328	0.865672
PA14-B (18 hrs)	2	60	36	22	31	0.462687	0.537313
PA14-B (18 hrs)	2	72	7	29	60	0.895522	0.104478
PA14-B (18 hrs)	2	84	2	5	65	0.970149	0.0298507
PA14-B (18 hrs)	2	96	0	2	67	1	0
PA14-B (18 hrs)	2	108	0	0	67	1	0
PA14-B (18 hrs)	2	120	0	0	67	1	0
PA14-B (18 hrs)	3	24	45	0	0	0	1
PA14-B (18 hrs)	3	36	41	0	0	0	1
PA14-B (18 hrs)	3	48	37	5	5	0.131579	0.868421
PA14-B (18 hrs)	3	60	23	10	15	0.394737	0.605263
PA14-B (18 hrs)	3	72	4	20	35	0.921053	0.0789474
PA14-B (18 hrs)	3	84	1	2	37	0.973684	0.0263158
PA14-B (18 hrs)	3	96	1	0	37	0.973684	0.0263158
PA14-B (18 hrs)	3	108	0	1	38	1	0
PA14-B (18 hrs)	3	120	0	0	38	1	0
PA14-M (14 hrs)	1	24	70	0	0	0	1
PA14-M (14 hrs)	1	36	75	0	0	0	1
PA14-M (14 hrs)	1	48	45	17	17	0.303571	0.696429
PA14-M (14 hrs)	1	60	21	16	33	0.589286	0.410714
PA14-M (14 hrs)	1	72	5	18	51	0.910714	0.0892857
PA14-M (14 hrs)	1	84	2	2	53	0.946429	0.0535714
PA14-M (14 hrs)	1	96	1	2	55	0.982143	0.0178571
PA14-M (14 hrs)	1	108	1	0	55	0.982143	0.0178571
PA14-M (14 hrs)	1	120	0	1	56	1	0
PA14-M (14 hrs)	2	24	77	0	0	0	1
PA14-M (14 hrs)	2	36	72	0	0	0	1
PA14-M (14 hrs)	2	48	45	20	20	0.285714	0.714286
PA14-M (14 hrs)	2	60	18	25	45	0.642857	0.357143
PA14-M (14 hrs)	2	72	8	17	62	0.885714	0.114286
PA14-M (14 hrs)	2	84	2	2	64	0.914286	0.0857143
PA14-M (14 hrs)	2	96	1	5	69	0.985714	0.0142857
PA14-M (14 hrs)	2	108	0	1	70	1	0
PA14-M (14 hrs)	2	120	0	0	70	1	0
PA14-M (14 hrs)	3	24	74	0	0	0	1
PA14-M (14 hrs)	3	36	76	0	0	0	1
PA14-M (14 hrs)	3	48	44	18	18	0.333333	0.666667
PA14-M (14 hrs)	3	60	20	16	34	0.62963	0.37037
PA14-M (14 hrs)	3	72	8	12	46	0.851852	0.148148
PA14-M (14 hrs)	3	84	1	7	53	0.981481	0.0185185
PA14-M (14 hrs)	3	96	0	1	54	1	0
PA14-M (14 hrs)	3	108	0	0	54	1	0
PA14-M (14 hrs)	3	120	0	0	54	1	0
PA14-M (18 hrs)	1	24	94	0	0	0	1
PA14-M (18 hrs)	1	36	82	0	0	0	1
PA14-M (18 hrs)	1	48	67	9	9	0.125	0.875
PA14-M (18 hrs)	1	60	28	31	40	0.555556	0.444444
PA14-M (18 hrs)	1	72	5	28	68	0.944444	0.0555556
PA14-M (18 hrs)	1	84	2	2	70	0.972222	0.0277778
PA14-M (18 hrs)	1	96	0	2	72	1	0
PA14-M (18 hrs)	1	108	0	0	72	1	0
PA14-M (18 hrs)	1	120	0	0	72	1	0
PA14-M (18 hrs)	2	24	56	0	0	0	1
PA14-M (18 hrs)	2	36	60	0	0	0	1
PA14-M (18 hrs)	2	48	33	16	16	0.333333	0.666667
PA14-M (18 hrs)	2	60	17	16	32	0.666667	0.333333
PA14-M (18 hrs)	2	72	9	8	40	0.833333	0.166667
PA14-M (18 hrs)	2	84	3	5	45	0.9375	0.0625
PA14-M (18 hrs)	2	96	0	3	48	1	0
PA14-M (18 hrs)	2	108	0	0	48	1	0
PA14-M (18 hrs)	2	120	0	0	48	1	0
PA14-M (18 hrs)	3	24	57	0	0	0	1
PA14-M (18 hrs)	3	36	57	1	1	0.0212766	0.978723
PA14-M (18 hrs)	3	48	47	10	11	0.234043	0.765957
PA14-M (18 hrs)	3	60	17	17	28	0.595745	0.404255
PA14-M (18 hrs)	3	72	6	11	39	0.829787	0.170213
PA14-M (18 hrs)	3	84	3	4	43	0.914894	0.0851064
PA14-M (18 hrs)	3	96	0	4	47	1	0
PA14-M (18 hrs)	3	108	0	0	47	1	0
PA14-M (18 hrs)	3	120	0	0	47	1	0
