## Supplementary material for "Reported transgenerational responses to *Pseudomonas aeruginosa* in *C. elegans* are not robust": Table S8

### Sheet: Sheet1
Experiment	generation	training condition	r	R2	Average worms per plate per experiment	Number of choice plates per experiment
1.1	P0	OP50	0.0116955	0.000136784	343.625	8
1.1	F1	OP50	-0.10227	0.0104591	339.6	5
1.1	P0	PA14	0.507206	0.257258	682.875	8
1.1	F1	PA14	-0.0456204	0.00208122	200.6	10
1.1	F2	OP50	0.254746	0.0648958	147.583	12
1.1	F2	PA14	0.177657	0.0315621	172.25	12
1.2	F2	OP50	0.588829	0.34672	188.417	12
1.2	F2	PA14	0.722718	0.522321	198.5	12
1.2	P0	OP50	0.81132	0.65824	367.375	8
1.2	P0	PA14	0.160117	0.0256376	546.625	8
2	F1	PA14	-0.491913	0.241978	185.5	10
2	P0	OP50	-0.118246	0.0139822	198.579	19
2	F2	OP50	0.512255	0.262406	269.714	14
2	F2	PA14	-0.132911	0.0176655	275.571	14
2	F1	OP50	-0.153631	0.0236024	285.2	10
2	P0	PA14	-0.293009	0.0858544	342.444	18
3	P0	OP50	-0.202434	0.0409795	203.444	9
3	F2	PA14	-0.313654	0.0983791	279.846	13
3	F2	OP50	0.353624	0.12505	283.071	14
3	F1	PA14	0.267599	0.0716092	287.154	13
3	F1	OP50	0.428669	0.183758	294.429	14
3	P0	PA14	-0.40648	0.165226	399.5	10
4.1	F1	OP50	-0.416525	0.173493	92.9	10
4.1	P0	OP50	0.0107949	0.00011653	190.2	10
4.1	F2	OP50	-0.344759	0.118859	224.733	15
4.1	F2	PA14	0.587333	0.34496	235.933	15
4.1	P0	PA14	0.125524	0.0157562	247.375	8
4.1	F1	PA14	-0.0709419	0.00503275	260.273	11
4.2	F1	OP50	-0.433019	0.187505	142.2	10
4.2	P0	OP50	0.4987	0.248702	149.1	10
4.2	F1	PA14	-0.442865	0.196129	184.182	11
4.2	F2	OP50	0.0981742	0.00963818	201.6	15
4.2	P0	PA14	0.216036	0.0466715	205.6	10
4.2	F2	PA14	-0.0697116	0.00485971	253.733	15
5.1	P0	OP50	0.164019	0.0269022	140.375	14
5.1	F1	OP50	0.761737	0.580243	165.333	6
5.1	F2	OP50	0.0591112	0.00349413	209.125	8
5.1	F1	PA14	0.0528118	0.00278908	269	8
5.1	F2	PA14	-0.615623	0.378991	354.125	8
5.1	P0	PA14	-0.414176	0.171542	357.5	6
5.2	P0	OP50	-0.36212	0.131131	175.5	10
5.2	F2	OP50	-0.726077	0.527187	422.5	6
5.2	P0	PA14	0.13673	0.0186952	244.125	8
5.2	P0	OP50	-0.044028	0.00193847	216.875	8
5.2	F1	PA14	-0.812645	0.660392	310.875	8
5.2	F2	PA14	-0.239119	0.057178	287.75	8
6	P0	OP50	-0.13747	0.018898	54.2143	14
6	F1	PA14	-0.250181	0.0625908	52.1429	14
6	F2	PA14	-0.0299743	0.000898462	63.3333	12
6	P0	PA14	0.0293076	0.000858936	67.2	15
6	F2	OP50	0.00103102	1.06299e-06	93	10
6	F1	OP50	-0.281104	0.0790193	106.643	14
